# Structural proteomics of the human ubiquitinome

**DOI:** 10.1101/2025.10.21.683777

**Authors:** Anushka Jain, Naiyareen Mayeen, Michael E. Meadow, Nino Kalandadze, Kyle Swovick, Kevin A. Welle, Jennifer R. Hryhorenko, Sina Ghaemmaghami

## Abstract

The proteasome maintains the integrity of eukaryotic proteomes by selectively degrading ubiquitinated protein substrates. Ubiquitination targets a wide range of substrates for degradation, including translationally stalled nascent chains, misfolded proteins, and properly folded but short-lived proteins destined for regulatory degradation. Distinct structural features and ubiquitination patterns across these classes of substrates remain largely undefined. In this study, we combine structural proteomics and time-resolved isotopic labeling to profile the modification sites, dynamics, and conformational properties of the human ubiquitinome. We show that proteins undergoing rapid proteasomal degradation are ubiquitinated at lysine residues that are normally buried within structured regions of their native conformations. We provide proteome-wide evidence that this high-flux subset of the ubiquitinome is enriched in newly synthesized proteins that have non-native conformations. Together, our findings demonstrate how the lack of structural integrity of misfolded nascent proteins influences their ubiquitination patterns and ensures proper proteasomal degradation.

**Significance Statement:** Protein degradation by the ubiquitin–proteasome system (UPS) is central to maintaining cellular protein quality control, yet the structural and kinetic determinants that govern which proteins are targeted for degradation remain poorly defined. Using deep-coverage structural proteomics combined with metabolic labeling, we show that ubiquitination events can be categorized into two broad classes with distinct properties: those at buried lysines within nascent misfolded proteins that lead to rapid proteasomal degradation, and those at exposed lysines in mature proteins that are associated with slower turnover or regulatory functions. This proteome-wide partitioning provides structural insights into how the UPS targets defective nascent and mature proteins for proteasomal clearance.
