## Supplemental Table S6 for "Structural proteomics of the human ubiquitinome"

### Sheet: description and legend
Description
Organization of proteomic experiments, raw data and search results
Figure	Relavent figure in manuscript
Experiment description	Brief description of experiment
Treatment and sample prep	Cell treatments and sample preparation
Condition	Experimental condition
Replicate	Replicate number
Raw files	Name of raw file
DIAN Search	Name of the DIANN search
MS Method	MS SPD method used
*All raw data and search results are available on PRIDE (accession XXXX)

### Sheet: Organization of experiments
Figure	Experiment description	Treatment and sample prep	Condition	Replicate	Raw files	DIAN Search	MS Method
1	Identify and quantify KGG peptides +/- MG132 and BTZ	Unlabeled, +/- MG132 & BTZ, KGG IP	DMSO	1	Mayeen_MJT-DMSO-DIA_24-285.raw	Search 1	48 spd
			+MG132	1	Mayeen_MJT-MG132-DIA_24-285.raw
			DMSO	1	Mayeen_1_25-235.raw
			DMSO	2	Mayeen_3_25-235.raw
			+BTZ	1	Mayeen_2_25-235.raw
			+BTZ	2	Mayeen_4_25-235.raw
			+MG132	2	Mayeen_MG_25-246.raw
3	Measure prevalence of newly synthesized proteins in KGG and non-KGG peptides +/- MG132	K/R+6 labeling, +/- MG132, +- KGG IP	No KGG IP (-MG132)	1	Mayeen_1_25-208.raw	Search 2	72 spd
				2	Mayeen_5_25-208.raw
			KGG IP (-MG132)	1	Mayeen_D1-DIA_25-241.raw	Search 3	48 spd
				2	Mayeen_D2-DIA_25-241.raw
			KGG IP (2h MG132)	1	Mayeen_3-New-48SPD_25-227.raw
4	Analyze the effects of MG132 pre-incubation	K/R+6 labeling, +/- MG132, +- KGG IP	No KGG IP (-MG132)	1	Mayeen_1_25-208.raw	Search 2	72 spd
			No KGG IP (-MG132)	2	Mayeen_5_25-208.raw
			No KGG IP (2h MG132)	1	Mayeen_4_25-208.raw
			No KGG IP (2h MG132)	2	Mayeen_8_25-208.raw
			No KGG IP (4h MG132)	1	Mayeen_3_25-208.raw
			No KGG IP (4h MG132)	2	Mayeen_7_25-208.raw
			No KGG IP (6h MG132)	1	Mayeen_2_25-208.raw
			No KGG IP (6h MG132)	2	Mayeen_6_25-208.raw
			KGG IP (-MG132)	1	Mayeen_D1-DIA_25-241.raw	Search 3	48 spd
			KGG IP (-MG132)	2	Mayeen_D2-DIA_25-241.raw
			KGG IP (2h MG132)	1	Mayeen_3-New-48SPD_25-227.raw
			KGG IP (4h MG132)	1	Mayeen_2-New-48SPD_25-227.raw
			KGG IP (6h MG132)	1	Mayeen_1-New-48SPD_25-227.raw
			KGG IP (6h MG132)	2	Mayeen_A2_25-250
			KGG IP (4h MG132)	2	Mayeen_B2_25-250
			KGG IP (2h MG132)	2	Mayeen_C2_25-250
5	Demonstarte the validity of SPROX for unmodified proteins	SPROX	Unoxidized 1	1	Jain_Unox1_24-306.raw	Search 4	24 spd
			Unoxidized 2	1	Jain_Unox2_24-306.raw
			8 min oxidized	1	Jain_8minOx_24-306.raw
			32 min oxidized	1	Jain_32minOx_24-306.raw
			60 min oxidized	1	Jain_1hourOx_24-306.raw
			120 min oxidized	1	Jain_2hourOx_24-306.raw
6	SPROX to analyzed the structure of ubiquitinated proteins	-MG132, - KGG IP, SPROX	-MG132, -KGG IP, unox1	1	Jain_UnOxR1_25-169.raw	Search 5	24 spd
			-MG132, -KGG IP,unox2	1	Jain_UnOxR2_25-169.raw
			-MG132, -KGG IP, unox3	1	Jain_UnOxR3_25-169.raw
			-MG132, -KGG IP, unox4	1	Jain_UnOxR4_25-169.raw
			-MG132, -KGG IP, 1min	1	Jain_1min_25-169.raw
			-MG132, -KGG IP, 2min	1	Jain_2min_25-169.raw
			-MG132, -KGG IP, 4min	1	Jain_4min_25-169.raw
			-MG132, -KGG IP, 8min	1	Jain_8min_25-169.raw
			-MG132, -KGG IP, 16 min	1	Jain_16min_25-169.raw
			-MG132, -KGG IP, 32 min	1	Jain_32min_25-169.raw
			-MG132, -KGG IP, 60 min	1	Jain_1hour_25-169.raw
			-MG132, -KGG IP, 120 min	1	Jain_2hour_25-169.raw
			-MG132, -KGG IP, 120 min urea1	1	Jain_2hourUreaR1_25-169.raw
			-MG132, -KGG IP, 120 min urea2	1	Jain_2hourUreaR2_25-169.raw
			-MG132, -KGG IP, 120 min urea3	1	Jain_2hourUreaR3_25-169.raw
			-MG132, -KGG IP, unox1	2	Jain_UnOxR1_25-196.raw
			-MG132, -KGG IP,unox2	2	Jain_UnOxR2_25-196.raw
			-MG132, -KGG IP, unox3	2	Jain_UnOxR3_25-196.raw
			-MG132, -KGG IP, unox4	2	Jain_UnOxR4_25-196.raw
			-MG132, -KGG IP, 1min	2	Jain_1min_25-196.raw
			-MG132, -KGG IP, 2min	2	Jain_2min_25-196.raw
			-MG132, -KGG IP, 4min	2	Jain_4min_25-196.raw
			-MG132, -KGG IP, 8min	2	Jain_8min_25-196.raw
			-MG132, -KGG IP, 16 min	2	Jain_16min_25-196.raw
			-MG132, -KGG IP, 32 min	2	Jain_32min_25-196.raw
			-MG132, -KGG IP, 60 min	2	Jain_1hour_25-196.raw
			-MG132, -KGG IP, 120 min	2	Jain_2hour_25-196.raw
			-MG132, -KGG IP, 120 min urea1	2	Jain_2hourUreaR1_25-196.raw
			-MG132, -KGG IP, 120 min urea2	2	Jain_2hourUreaR2_25-196.raw
			-MG132, -KGG IP, 120 min urea3	2	Jain_2hourUreaR3_25-196.raw
		-MG132, +KGG IP, SPROX	-MG132, +KGG IP, unox1	1	Jain_KGG-UnOxR1_25-179.raw	Search 6	48 spd
			-MG132, +KGG IP,unox2	1	Jain_KGG-UnOxR2_25-179.raw
			-MG132, +KGG IP, unox3	1	Jain_KGG-UnOxR3_25-179.raw
			-MG132, +KGG IP, unox4	1	Jain_KGG-UnOxR4_25-179.raw
			-MG132, +KGG IP, 1min	1	Jain_KGG-1min_25-179.raw
			-MG132, +KGG IP, 2min	1	Jain_KGG-2min_25-179.raw
			-MG132, +KGG IP, 4min	1	Jain_KGG-4min_25-179.raw
			-MG132, +KGG IP, 8min	1	Jain_KGG-8min_25-179.raw
			-MG132, +KGG IP, 16 min	1	Jain_KGG-16min_25-179.raw
			-MG132, +KGG IP, 32 min	1	Jain_KGG-32min_25-179.raw
			-MG132, +KGG IP, 60 min	1	Jain_KGG-1hour_25-179.raw
			-MG132, +KGG IP, 120 min	1	Jain_KGG-2hour_25-179.raw
			-MG132, +KGG IP, 120 min urea1	1	Jain_KGG-2hourUreaR1_25-179.raw
			-MG132, +KGG IP, 120 min urea2	1	Jain_KGG-2hourUreaR2_25-179.raw
			-MG132, +KGG IP, 120 min urea3	1	Jain_KGG-2hourUreaR3_25-179.raw
			-MG132, +KGG IP, unox1	2	Jain_UnOxR1_25-205.raw
			-MG132, +KGG IP,unox2	2	Jain_UnOxR2_25-205.raw
			-MG132, +KGG IP, unox3	2	Jain_UnOxR3_25-205.raw
			-MG132, +KGG IP, unox4	2	Jain_UnOxR4_25-205.raw
			-MG132, +KGG IP, 1min	2	Jain_1min_25-205.raw
			-MG132, +KGG IP, 2min	2	Jain_2min_25-205.raw
			-MG132, +KGG IP, 4min	2	Jain_4min_25-205.raw
			-MG132, +KGG IP, 8min	2	Jain_8min_25-205.raw
			-MG132, +KGG IP, 16 min	2	Jain_16min_25-205.raw
			-MG132, +KGG IP, 32 min	2	Jain_32min_25-205.raw
			-MG132, +KGG IP, 60 min	2	Jain_1hour_25-205.raw
			-MG132, +KGG IP, 120 min	2	Jain_2hour_25-205.raw
			-MG132, +KGG IP, 120 min urea1	2	Jain_2hourUreaR1_25-205.raw
			-MG132, +KGG IP, 120 min urea2	2	Jain_2hourUreaR2_25-205.raw
			-MG132, +KGG IP, 120 min urea3	2	Jain_2hourUreaR3_25-205.raw
		+MG132, - KGG IP, SPROX	+MG132, -KGG IP, unox1	1	Jain_UnOxR1_25-163.raw	Search 7	24 spd
			+MG132, -KGG IP,unox2	1	Jain_UnOxR2_25-163.raw
			+MG132, -KGG IP, 1min	1	Jain_1min_25-163.raw
			+MG132, -KGG IP, 2min	1	Jain_2min_25-163.raw
			+MG132, -KGG IP, 4min	1	Jain_4min_25-163.raw
			+MG132, -KGG IP, 8min	1	Jain_8min_25-163.raw
			+MG132, -KGG IP, 16 min	1	Jain_16min_25-163.raw
			+MG132, -KGG IP, 32 min	1	Jain_32min_25-163.raw
			+MG132, -KGG IP, 60 min	1	Jain_1hour_25-163.raw
			+MG132, -KGG IP, 120 min	1	Jain_2hour_25-163.raw
			+MG132, -KGG IP, 120 min urea1	1	Jain_2hourUreaR1_25-163.raw
			+MG132, -KGG IP, 120 min urea2	1	Jain_2hourUreaR2_25-163.raw
			+MG132, -KGG IP, unox1	2	Jain_UnOxR1_25-187.raw
			+MG132, -KGG IP,unox2	2	Jain_UnOxR2_25-187.raw
			+MG132, -KGG IP,unox3	2	Jain_UnOxR3_25-187.raw
			+MG132, -KGG IP, 1min	2	Jain_1min_25-187.raw
			+MG132, -KGG IP, 2min	2	Jain_2min_25-187.raw
			+MG132, -KGG IP, 4min	2	Jain_4min_25-187.raw
			+MG132, -KGG IP, 8min	2	Jain_8min_25-187.raw
			+MG132, -KGG IP, 16 min	2	Jain_16min_25-187.raw
			+MG132, -KGG IP, 32 min	2	Jain_32min_25-187.raw
			+MG132, -KGG IP, 60 min	2	Jain_1hour_25-187.raw
			+MG132, -KGG IP, 120 min	2	Jain_2hour_25-187.raw
			+MG132, -KGG IP, 120 min urea1	2	Jain_2hourUreaR1_25-187.raw
			+MG132, -KGG IP, 120 min urea2	2	Jain_2hourUreaR2_25-187.raw
			+MG132, -KGG IP, 120 min urea3	2	Jain_2hourUreaR3_25-187.raw
		+MG132, +KGG IP, SPROX	+MG132, +KGG IP, unox1	1	Jain_UnoxR1_25-130.raw	Search 8	48 spd
			+MG132, +KGG IP,unox2	1	Jain_UnOxR2_25-130.raw
			+MG132, +KGG IP, 1min	1	Jain_1min_25-130.raw
			+MG132, +KGG IP, 2min	1	Jain_2min_25-130.raw
			+MG132, +KGG IP, 4min	1	Jain_4min_25-130.raw
			+MG132, +KGG IP, 8min	1	Jain_8min_25-130.raw
			+MG132, +KGG IP, 16 min	1	Jain_16min_25-130.raw
			+MG132, +KGG IP, 32 min	1	Jain_32min_25-130.raw
			+MG132, +KGG IP, 60 min	1	Jain_1hour_25-130.raw
			+MG132, +KGG IP, 120 min	1	Jain_2hour_25-130.raw
			+MG132, +KGG IP, 120 min urea1	1	Jain_Urea2hrR1_25-130.raw
			+MG132, +KGG IP, 120 min urea2	1	Jain_Urea2hrR2_25-130.raw
			+MG132, +KGG IP, unox1	2	Jain_UnOxR1_25-210.raw
			+MG132, +KGG IP,unox2	2	Jain_UnOxR2_25-210.raw
			+MG132, +KGG IP,unox3	2	Jain_UnOxR3_25-210.raw
			+MG132, +KGG IP, 1min	2	Jain_1min_25-210.raw
			+MG132, +KGG IP, 2min	2	Jain_2min_25-210.raw
			+MG132, +KGG IP, 4min	2	Jain_4min_25-210.raw
			+MG132, +KGG IP, 8min	2	Jain_8min_25-210.raw
			+MG132, +KGG IP, 16 min	2	Jain_16min_25-210.raw
			+MG132, +KGG IP, 32 min	2	Jain_32min_25-210.raw
			+MG132, +KGG IP, 60 min	2	Jain_1hour_25-210.raw
			+MG132, +KGG IP, 120 min	2	Jain_2hour_25-210.raw
			+MG132, +KGG IP, 120 min urea1	2	Jain_2hourUreaR1_25-210.raw
			+MG132, +KGG IP, 120 min urea2	2	Jain_2hourUreaR2_25-210.raw
			+MG132, +KGG IP, 120 min urea3	2	Jain_2hourUreaR3_25-210.raw
